# Kinetic ^13^CO_2_ mapping revealed distinct light-dark metabolic transition phenotypes in *Brassica napus* seedlings under visible and UV-B light

**DOI:** 10.64898/2025.12.03.692083

**Authors:** Yogita Thakur, Maneesh Lingwan, Yogesh Pant, Shyam Kumar Masakapalli

## Abstract

Dynamic stable-isotope tracing using ^13^CO_2_ has gained significant attention in systems biology due to its potential to visualise carbon assimilation patterns. However, the plant metabolic phenotypes under visible and UV-B light, explaining the light-to-dark transition between photoperiods, remain unexplored. In this study, we investigated the dynamics of photosynthetic carbon assimilation and resource partitioning during the day-night transition under visible and UV-B light in *Brassica napus* seedlings. Kinetic ^13^CO_2_ tracing via the analysis of mass isotopomer distributions of metabolite fragments using GC-MS revealed reprogramming of the source-sink carbon dynamics. While visible light enabled the dynamic redistribution of newly fixed carbon during the light and dark photoperiod, de novo biosynthesis of shikimic acid, TCA cycle intermediates and metabolites of the glutamate-GABA metabolism was strongly favoured in dark metabolism. In contrast, a delayed and reduced photosynthetic carbon assimilation response was observed in the UV-B phenotype during the light period. Moreover, towards the late light period, de novo biosynthesis of sucrose, shikimic acid, phenylalanine, citric, succinic and malic acid was favoured, along with a greater reliance on pre-existing carbon pools for other metabolites. However, ketoglutarate, succinic acid, malic acid and GABA showed limited de novo synthesis in the dark period. Across both light regimes, amino acid pools largely remained in constant sync with the pre-existing pools during the light-dark transition. Overall, our findings demonstrate that light quality and photoperiod-driven metabolic transitions distinctly shape plant metabolic phenotypes.
