## Supplementary Tables for "Kinetic ^13^CO_2_ mapping revealed distinct light-dark metabolic transition phenotypes in *Brassica napus* seedlings under visible and UV-B light"

### Sheet: S1
	Supplementary Table S1: Valid TMS-Fragments selected for 13CO2 mapping in rapeseed seedlings
	Sr. no.	Compounds	m/z	Lost from metabolite	Lost from TMS	Remainder of Metabolite	Remainder of TMS Derivative	Whole derivative	Carbon remained from carbon skeleton
	Sugar
	1	Sucrose- 8TMS	Suc361	C6H807	C15H45Si5	C6H6O4	C9H27Si3	C15H33O4Si3
		C36H86O11Si8
	Amino Acids
	1	ß-Alanine- 3TMS	Ala174	COO.CH2	C3H9Si	CH2N	C6H18Si2	C7H20NSi2	3
		C12H31NO2Si3
	3	GABA- 3TMS	GABA304	-	CH3	C4H6NO2	C8H24Si3	C12H30NO2Si3	1,2,3,4
		C13H33NO2Si3
	4	Glutamic acid- 3TMS	Glu246	COO	C3H9Si	C4H6NO2	C6H18Si2	C10H24NO2Si2	2,3,4,5 (1,2,3,4)
		C14H33N04Si3
	5	Isoleucine- 2TMS	Ile260	-	CH3	C6H11NO2	C5H15Si2	C11H26NO2Si2	1,2,3,4,5,6
		C12H29NO2Si2
	6	Leucine- 2TMS	Leu232	CO	CH3	C5H11NO	C5H15Si2	C10H26NOSi2	2,3,4,5,6
		C12H29NO2Si2
	7	Oxoproline- 2TMS	Oxo156	COO	C3H9Si	C4H5NO	C3H9Si	C7H14NOSi	2,3,4,5
		C11H23NO3Si2
	8	Phenylalanine- 2TMS	Phe204	OH	C3H9Si.CH3	C9H8NO	C2H6Si	C11H14NOSi	1,2,3,4,5,6,7,8,9
		C15H27NO2Si2
	9	Serine- 2TMS	Ser234	-	CH3	C3H5NO3	C5H15Si2	C8H20NO3Si2	1,2,3
		C9H23NO3Si2
	10	Threonine- 3TMS	Thr117	C2H2NO2	C6H18Si2	C2H4O	C3H9Si	C5H13OSi	3,4
		C13H33NO3Si3
	11	Valine- 2TMS	Val144	COO	C3H9Si	C4H9N	C3H9Si	C7H18NSi	2,3,4,5
		C11H27NO2Si2
	Organic Acids
	1	Citric acid- 4TMS	Cit375	OH	C3H9Si.CH3	C6H3O6	C8H24Si3	C14H27O6Si3	2,3,4,5,6 (1,2,3,4,5) (1,2,3,4,6) (1,2,4,5,6)
		C18H4007Si4
	2	KG- 2TMS	KG247	CO	CH3	C4H4O4	C5H15Si2	C9H19O4Si2	1,2,3,4,5
		C11H22O5Si2
	3	Malic acid -3TMS	Mal350	-	-	C4H3O5	C9H27Si3	C13H30O5Si3	1,2,3,4
		C13H30O5Si3
	4	Succinic acid- 2TMS	Succ247	-	CH3	C4H4O4	C5H15Si2	C9H19O4Si2	1,2,3,4
		C10H22O4Si2
	Secondary Metabolite
	1	Shikimic acid- 4TMS	Shi447	-	CH3	C7H6O5	C11H33Si4	C18H39O5Si4	1,2,3,4,5,6,7
		C19H42O5Si4

### Sheet: S2
	Supplementary Table S2: Average 13C incorporation in all the metabolite fragments generated in this study. Average values and standard error of mean (SEM) for all the fragments generated during analysis is given in this supplementary table. The table also indicates whether each fragment generated during analysis was considered valid or invalid.
	Average ± SEM (PAR)												Average ± SEM (UV-B)
		Mp0		Pl05	Pl1	Pl2	Pl4	Pl8	Pl16	Pl24				Mp0		SL05	SL1	SL2	SL4	SL8	SL16	SL24
	Fragment	[12CO2]	Type of fragment accuracy	[13CO2]									Fragment	[12CO2]	Type of fragment accuracy	[13CO2]
	Ala174	1.22 ± 0.27	Valid	1.22 ± 0.33	1.02 ± 0.19	1.87 ± 0.26	1.01 ± 0.21	0.91 ± 0.11	1.25 ± 0.23	0.90 ± 0.19			Ala174	1.22 ± 0.27	Valid	1.72 ± 0.47	1.55 ± 0.24	2.33 ± 0.78	7.10 ± 2.49	1.09 ± 0.53	1.72 ± 0.34	0.66 ± 0.23
	AlaM290	0.42 ± 0.15	Valid	0.88 ± 0.18	0.00 ± 0.00	0.27 ± 0.15	0.95 ± 0.34	0.12 ± 0.09	0.32 ± 0.14	0.81 ± 0.43			AlaM290	0.42 ± 0.15	Valid	0.33 ± 0.33	0.22 ± 0.12	0.65 ± 0.34	0.64 ± 0.34	0.38 ± 0.22	0.09 ± 0.09	0.24 ± 0.16
	Cit217	27.36 ± 5.57	Invalid	49.74 ± 18.43	19.99 ± 19.99	41.32 ± 14.27	58.62 ± 6.79	55.71 ± 7.69	18.09 ± 18.09	74.15 ± 6.29			Cit217	27.36 ± 5.57	Invalid	46.81 ± 16.79	79.51 ± 0.44	42.12 ± 4.17	66.05 ± 8.53	60.09 ± 7.66	51.81 ± 10.76	51.81 ± 9.60
	Cit273	0.30 ± 0.11	Valid	0.72 ± 0.18	0.77 ± 0.07	0.70 ± 0.09	0.84 ± 0.04	1.64 ± 0.06	1.30 ± 0.18	3.69 ± 0.15			Cit273	0.30 ± 0.11	Valid	0.56 ± 0.27	1.06 ± 0.15	0.53 ± 0.12	1.02 ± 0.03	0.94 ± 0.02	1.43 ± 0.09	1.99 ± 0.18
	Cit305	0.00 ± 0.00	Invalid	0.57 ± 0.57	0.00 ± 0.00	1.58 ± 0.91	1.71 ± 1.01	2.29 ± 1.14	0.71 ± 0.48	0.46 ± 0.46			Cit305	0.00 ± 0.00	Invalid	1.01 ± 0.75	0.00 ± 0.00	3.01 ± 0.97	0.69 ± 0.10	3.64 ± 0.22	3.07 ± 0.55	0.00 ± 0.00
	Cit363	0.30 ± 0.12	Valid	0.79 ± 0.07	1.60 ± 0.05	0.51 ± 0.17	0.63 ± 0.18	1.39 ± 0.05	1.23 ± 0.22	4.14 ± 0.15			Cit363	0.30 ± 0.12	Valid	0.37 ± 0.19	0.44 ± 0.07	0.40 ± 0.13	0.84 ± 0.09	0.98 ± 0.05	1.38 ± 0.15	1.59 ± 0.21
	Cit375	1.56 ± 0.19	Valid	1.67 ± 0.15	1.28 ± 0.20	1.19 ± 0.13	1.61 ± 0.22	2.08 ± 0.20	2.23 ± 0.28	4.97 ± 0.20			Cit375	1.56 ± 0.19	Valid	1.37 ± 0.16	1.38 ± 0.10	1.20 ± 0.21	1.88 ± 0.10	1.82 ± 0.15	3.25 ± 0.23	3.07 ± 0.28
	Cit465	0.08 ± 0.05	Invalid	0.14 ± 0.08	0.49 ± 0.23	0.71 ± 0.14	0.57 ± 0.25	0.94 ± 0.22	0.61 ± 0.21	3.37 ± 0.44			Cit465	0.08 ± 0.05	Invalid	0.27 ± 0.15	0.07 ± 0.05	0.30 ± 0.16	0.38 ± 0.06	0.76 ± 0.14	2.25 ± 0.13	1.67 ± 0.17
	Fum217	8.73 ± 5.59	Invalid	0.87 ± 0.32	0.47 ± 0.39	1.28 ± 0.43	1.12 ± 0.56	1.73 ± 0.42	1.04 ± 0.09	1.56 ± 0.38			Fum217	8.73 ± 5.59	Invalid	1.42 ± 0.08	1.58 ± 0.29	0.26 ± 0.26	0.51 ± 0.16	1.32 ± 0.64	1.41 ± 0.73	0.00 ± 0.00
	Fum245	0.40 ± 0.03	Valid	0.69 ± 0.17	1.33 ± 0.14	0.61 ± 0.06	0.70 ± 0.10	1.36 ± 0.15	1.07 ± 0.10	2.06 ± 0.22			Fum245	0.40 ± 0.03	Valid	0.47 ± 0.06	0.67 ± 0.15	0.52 ± 0.09	0.31 ± 0.05	0.69 ± 0.07	0.46 ± 0.11	0.92 ± 0.12
	Fum260	14.16 ± 6.58	Invalid	20.50 ± 5.72	23.37 ± 7.29	15.20 ± 7.62	8.66 ± 2.00	11.90 ± 5.14	8.34 ± 2.99	14.15 ± 2.84			Fum260	14.16 ± 6.58	Invalid	20.36 ± 8.08	17.93 ± 6.60	8.21 ± 2.92	7.63 ± 1.94	19.95 ± 7.58	17.31 ± 5.63	9.27 ± 6.82
	GABA174	0.22 ± 0.13	Valid	0.54 ± 0.20	0.95 ± 0.10	0.54 ± 0.30	1.35 ± 0.15	1.99 ± 0.37	1.29 ± 0.18	4.44 ± 0.07			GABA174	0.22 ± 0.13	Valid	0.29 ± 0.25	0.21 ± 0.11	0.14 ± 0.07	0.17 ± 0.10	1.14 ± 0.19	0.95 ± 0.07	1.64 ± 0.08
	GABA246	3.13 ± 0.72	Invalid	2.73 ± 0.39	1.25 ± 0.32	4.57 ± 1.22	5.37 ± 0.76	4.24 ± 0.97	5.07 ± 0.57	5.61 ± 0.15			GABA246	3.13 ± 0.72	Invalid	4.87 ± 0.69	4.50 ± 0.39	16.18 ± 5.73	25.84 ± 4.21	5.12 ± 1.48	7.67 ± 1.10	2.03 ± 0.12
	GABA276	0.00 ± 0.00	Invalid	0.00 ± 0.00	0.35 ± 0.29	0.01 ± 0.01	0.46 ± 0.32	2.64 ± 1.05	1.15 ± 0.30	5.99 ± 1.77			GABA276	0.00 ± 0.00	Invalid	0.00 ± 0.00	0.00 ± 0.00	0.00 ± 0.00	0.82 ± 0.39	0.44 ± 0.15	1.91 ± 0.05	6.67 ± 3.89
	GABA304	0.42 ± 0.13	Valid	0.25 ± 0.10	0.26 ± 0.11	0.38 ± 0.10	1.64 ± 0.06	2.29 ± 0.12	1.60 ± 0.13	4.27 ± 0.05			GABA304	0.42 ± 0.13	Valid	0.41 ± 0.15	0.29 ± 0.06	0.59 ± 0.36	3.74 ± 1.57	1.24 ± 0.10	0.60 ± 0.18	1.44 ± 0.17
	Glu246	0.75 ± 0.07	Valid	0.94 ± 0.10	1.01 ± 0.12	1.47 ± 0.02	2.80 ± 0.07	4.55 ± 0.26	3.35 ± 0.09	7.91 ± 0.06			Glu246	0.75 ± 0.07	Valid	0.91 ± 0.06	0.79 ± 0.14	0.85 ± 0.10	2.61 ± 0.11	2.32 ± 0.01	1.86 ± 0.15	2.02 ± 0.24
	Glu348	0.22 ± 0.10	Valid	0.64 ± 0.14	0.70 ± 0.03	0.72 ± 0.15	1.84 ± 0.05	3.98 ± 0.18	2.58 ± 0.08	7.17 ± 0.08			Glu348	0.22 ± 0.10	Valid	0.36 ± 0.07	0.36 ± 0.08	0.43 ± 0.04	2.24 ± 0.03	2.06 ± 0.13	2.41 ± 0.23	1.60 ± 0.06
	Glu363	0.58 ± 0.23	Valid	0.68 ± 0.15	0.91 ± 0.11	1.13 ± 0.07	1.86 ± 0.19	5.27 ± 0.91	2.72 ± 0.15	7.72 ± 0.12			Glu363	0.58 ± 0.23	Valid	0.57 ± 0.23	0.67 ± 0.10	0.68 ± 0.14	2.37 ± 0.15	1.97 ± 0.08	2.99 ± 0.48	2.77 ± 0.64
	Glu84	5.73 ± 2.16	Invalid	8.16 ± 1.26	7.25 ± 0.88	6.84 ± 0.72	8.23 ± 0.22	14.15 ± 3.62	7.34 ± 1.04	13.69 ± 0.21			Glu84	5.73 ± 2.16	Invalid	6.54 ± 0.45	6.84 ± 0.98	8.00 ± 1.58	7.63 ± 1.10	9.01 ± 1.67	8.44 ± 1.13	7.81 ± 1.69
	GluM291	3.36 ± 3.36	Invalid	0.38 ± 0.38	4.65 ± 1.77	7.57 ± 2.56	4.25 ± 1.42	7.50 ± 2.44	4.14 ± 2.41	8.24 ± 1.97			GluM291	3.36 ± 3.36	Invalid	6.80 ± 0.66	6.01 ± 1.69	29.05 ± 23.60	7.36 ± 3.20	25.60 ± 21.16	4.56 ± 2.68	0.00 ± 0.00
	Ile158	1.17 ± 0.04	Valid	1.26 ± 0.07	1.06 ± 0.08	1.06 ± 0.05	1.19 ± 0.06	2.13 ± 0.07	1.65 ± 0.10	1.57 ± 0.07			Ile158	1.17 ± 0.04	Valid	1.52 ± 0.27	1.17 ± 0.09	1.10 ± 0.10	1.14 ± 0.08	1.02 ± 0.06	1.07 ± 0.08	1.15 ± 0.02
	Ile232	1.51 ± 0.07	Valid	1.72 ± 0.15	1.72 ± 0.09	1.81 ± 0.05	1.98 ± 0.17	2.93 ± 0.16	2.43 ± 0.25	2.10 ± 0.14			Ile232	1.51 ± 0.07	Valid	2.04 ± 0.27	1.77 ± 0.09	1.66 ± 0.05	1.76 ± 0.19	1.71 ± 0.15	1.67 ± 0.06	1.62 ± 0.07
	Ile260	1.73 ± 0.51	Valid	2.75 ± 0.51	2.13 ± 0.38	1.94 ± 0.27	1.81 ± 0.28	5.38 ± 0.21	2.87 ± 0.56	2.60 ± 0.27			Ile260	1.73 ± 0.51	Valid	4.11 ± 1.73	2.54 ± 0.37	2.41 ± 0.72	2.19 ± 0.33	1.93 ± 0.48	2.26 ± 0.27	2.03 ± 0.66
	KG157	2.02 ± 0.05	Valid	2.05 ± 0.20	2.13 ± 0.15	2.25 ± 0.05	3.81 ± 0.05	5.42 ± 0.06	4.58 ± 0.06	8.12 ± 0.07			KG157	2.02 ± 0.05	Valid	1.92 ± 0.14	2.06 ± 0.09	2.17 ± 0.06	2.94 ± 0.05	1.95 ± 0.38	2.76 ± 0.07	2.99 ± 0.03
	KG247	1.57 ± 0.12	Valid	1.68 ± 0.19	2.14 ± 0.14	2.13 ± 0.07	4.48 ± 0.14	6.04 ± 0.20	3.63 ± 0.06	9.46 ± 0.09			KG247	1.57 ± 0.12	Valid	1.43 ± 0.15	1.62 ± 0.15	2.00 ± 0.06	3.05 ± 0.08	2.36 ± 0.17	2.39 ± 0.06	2.82 ± 0.13
	KG290	0.00 ± 0.00	Invalid	0.00 ± 0.00	0.00 ± 0.00	1.02 ± 1.02	2.67 ± 1.55	3.67 ± 0.70	1.30 ± 0.77	3.14 ± 1.12			KG290	0.00 ± 0.00	Invalid	1.06 ± 0.62	0.00 ± 0.00	1.49 ± 0.88	0.68 ± 0.42	2.68 ± 1.70	0.93 ± 0.56	1.37 ± 0.47
	Leu158	0.37 ± 0.07	Valid	0.32 ± 0.06	0.37 ± 0.06	0.40 ± 0.06	0.87 ± 0.06	2.10 ± 0.11	1.22 ± 0.06	1.32 ± 0.05			Leu158	0.37 ± 0.07	Valid	0.31 ± 0.03	0.43 ± 0.05	0.24 ± 0.03	0.41 ± 0.07	0.45 ± 0.03	0.44 ± 0.08	0.63 ± 0.05
	Leu232	0.96 ± 0.28	Valid	0.73 ± 0.31	0.79 ± 0.07	0.93 ± 0.15	1.11 ± 0.18	4.20 ± 0.38	1.86 ± 0.22	1.23 ± 0.15			Leu232	0.96 ± 0.28	Valid	0.68 ± 0.20	0.93 ± 0.14	0.75 ± 0.12	0.90 ± 0.13	1.01 ± 0.10	1.02 ± 0.13	1.10 ± 0.18
	Mal233	0.42 ± 0.04	Valid	0.88 ± 0.05	0.99 ± 0.10	1.08 ± 0.10	1.73 ± 0.08	3.31 ± 0.12	2.55 ± 0.10	5.92 ± 0.09			Mal233	0.42 ± 0.04	Valid	0.58 ± 0.05	0.73 ± 0.12	0.60 ± 0.05	0.94 ± 0.03	1.15 ± 0.03	1.35 ± 0.08	1.66 ± 0.19
	Mal245	2.15 ± 0.08	Invalid	2.36 ± 0.08	2.58 ± 0.09	2.61 ± 0.02	3.13 ± 0.09	4.81 ± 0.10	4.44 ± 0.19	7.63 ± 0.07			Mal245	2.15 ± 0.08	Invalid	2.13 ± 0.04	2.21 ± 0.09	2.11 ± 0.04	2.49 ± 0.05	2.88 ± 0.10	3.40 ± 0.24	3.70 ± 0.05
	Mal307	0.99 ± 0.05	Valid	1.16 ± 0.08	1.27 ± 0.09	1.41 ± 0.05	1.45 ± 0.10	2.60 ± 0.07	2.10 ± 0.04	5.21 ± 0.26			Mal307	0.99 ± 0.05	Valid	1.06 ± 0.04	1.01 ± 0.10	1.08 ± 0.11	1.24 ± 0.12	1.24 ± 0.13	1.80 ± 0.13	1.70 ± 0.21
	Mal335	0.06 ± 0.06	Invalid	0.39 ± 0.05	0.54 ± 0.12	0.50 ± 0.07	1.29 ± 0.04	2.65 ± 0.08	2.26 ± 0.07	5.57 ± 0.18			Mal335	0.06 ± 0.06	Invalid	0.11 ± 0.02	0.21 ± 0.08	0.25 ± 0.04	0.54 ± 0.10	0.78 ± 0.10	1.21 ± 0.07	1.40 ± 0.16
	Mal350	1.18 ± 0.30	Valid	1.17 ± 0.10	1.56 ± 0.20	1.58 ± 0.25	2.05 ± 0.16	3.48 ± 0.18	3.36 ± 0.12	6.79 ± 0.13			Mal350	1.18 ± 0.30	Valid	1.44 ± 0.19	1.17 ± 0.12	1.21 ± 0.26	1.37 ± 0.05	1.70 ± 0.19	2.56 ± 0.36	4.36 ± 0.30
	Oxo156	1.00 ± 0.12	Valid	1.73 ± 0.32	1.39 ± 0.05	1.79 ± 0.11	2.82 ± 0.09	4.21 ± 0.34	3.32 ± 0.08	8.48 ± 0.19			Oxo156	1.00 ± 0.12	Valid	1.27 ± 0.04	1.23 ± 0.07	1.28 ± 0.06	2.75 ± 0.06	2.35 ± 0.12	2.14 ± 0.07	2.19 ± 0.08
	Oxo258	0.38 ± 0.07	Valid	0.92 ± 0.27	0.60 ± 0.07	0.87 ± 0.10	1.79 ± 0.13	3.19 ± 0.39	2.28 ± 0.04	7.51 ± 0.17			Oxo258	0.38 ± 0.07	Valid	0.33 ± 0.07	0.53 ± 0.07	0.59 ± 0.06	1.87 ± 0.12	1.82 ± 0.09	1.90 ± 0.14	1.79 ± 0.16
	Oxo258	0.38 ± 0.07	Valid	0.92 ± 0.27	0.60 ± 0.07	0.87 ± 0.10	1.79 ± 0.13	3.19 ± 0.39	2.28 ± 0.04	7.51 ± 0.17			Oxo258	0.38 ± 0.07	Valid	0.33 ± 0.07	0.53 ± 0.07	0.59 ± 0.06	1.87 ± 0.12	1.82 ± 0.09	1.90 ± 0.14	1.79 ± 0.16
	Oxo273	0.62 ± 0.13	Valid	0.80 ± 0.12	0.84 ± 0.04	1.32 ± 0.07	1.53 ± 0.15	2.86 ± 0.57	2.25 ± 0.09	7.21 ± 0.30			Oxo273	0.62 ± 0.13	Valid	0.57 ± 0.10	0.89 ± 0.12	0.82 ± 0.15	2.74 ± 0.11	1.87 ± 0.26	1.85 ± 0.16	1.52 ± 0.10
	Phe204	1.12 ± 0.11	Valid	0.75 ± 0.13	0.52 ± 0.08	2.39 ± 1.27	1.77 ± 0.14	3.72 ± 0.30	3.20 ± 0.15	2.07 ± 0.20			Phe204	1.12 ± 0.11	Valid	0.57 ± 0.33	0.67 ± 0.19	2.83 ± 1.67	2.16 ± 0.06	2.54 ± 1.07	2.34 ± 0.65	1.70 ± 0.16
	Phe91	50.01 ± 28.86	Invalid	3.72 ± 1.19	4.56 ± 2.69	1.85 ± 0.02	5.15 ± 2.17	52.05 ± 27.73	27.51 ± 24.19	4.39 ± 3.84			Phe91	50.01 ± 28.86	Invalid	26.54 ± 24.49	1.15 ± 0.38	8.51 ± 6.74	3.20 ± 2.72	5.69 ± 5.11	50.93 ± 28.33	1.72 ± 1.28
	PheM218	3.33 ± 1.51	Invalid	4.47 ± 0.40	3.38 ± 0.14	3.18 ± 0.55	10.40 ± 0.19	15.18 ± 0.95	26.07 ± 4.69	8.96 ± 0.27			PheM218	3.33 ± 1.51	Invalid	1.99 ± 0.27	1.64 ± 0.13	2.33 ± 0.10	4.84 ± 0.29	4.69 ± 0.17	5.56 ± 0.27	1.83 ± 0.16
	Ser206	0.00 ± 0.00	Invalid	0.00 ± 0.00	0.00 ± 0.00	0.00 ± 0.00	0.00 ± 0.00	0.00 ± 0.00	0.00 ± 0.00	0.00 ± 0.00			Ser206	0.00 ± 0.00	Invalid	0.00 ± 0.00	0.00 ± 0.00	0.00 ± 0.00	0.00 ± 0.00	0.00 ± 0.00	0.00 ± 0.00	0.00 ± 0.00
	Ser234	0.21 ± 0.13	Valid	14.13 ± 0.21	8.73 ± 4.13	6.32 ± 0.30	15.13 ± 0.20	24.39 ± 0.90	20.55 ± 0.25	20.99 ± 0.27			Ser234	0.21 ± 0.13	Valid	3.92 ± 0.09	3.34 ± 0.19	3.05 ± 0.20	8.62 ± 0.09	7.13 ± 0.39	6.37 ± 0.36	2.91 ± 0.34
	SerM219	0.06 ± 0.02	Invalid	13.57 ± 0.82	7.50 ± 3.49	6.52 ± 0.70	13.89 ± 0.54	19.32 ± 1.46	17.81 ± 0.35	19.94 ± 0.44			SerM219	0.06 ± 0.02	Invalid	3.58 ± 0.40	3.41 ± 0.43	2.88 ± 0.33	6.32 ± 1.07	5.09 ± 1.12	6.79 ± 0.26	2.26 ± 0.76
	Shi204	6.46 ± 2.39	Valid	9.35 ± 1.87	14.12 ± 4.27	12.10 ± 3.58	26.20 ± 5.28	29.10 ± 3.55	19.91 ± 3.36	40.78 ± 3.07			Shi204	6.46 ± 2.39	Valid	10.73 ± 5.39	6.01 ± 2.19	12.50 ± 5.05	15.49 ± 5.10	15.62 ± 1.98	15.76 ± 3.05	26.31 ± 9.16
	Shi419	9.89 ± 6.54	Valid	15.84 ± 5.55	25.21 ± 8.48	24.01 ± 6.74	22.00 ± 11.17	26.57 ± 4.88	21.15 ± 8.90	20.61 ± 5.39			Shi419	9.89 ± 6.54	Valid	21.74 ± 8.59	21.79 ± 6.50	24.05 ± 6.80	23.87 ± 7.51	24.47 ± 3.13	17.79 ± 5.96	24.34 ± 11.21
	Shi316	2.35 ± 1.32	Invalid	2.7 ± 1.17	8.05 ± 3.96	3.8 ± 2.54	7.98 ± 3.59	6.46 ± 2.83	6.82 ± 3.38	8.45 ± 1.71			Shi316	2.35 ± 1.32	Invalid	8.25 ± 5.83	2.74 ± 0.88	5.78 ± 3.99	7.43 ± 3.81	9.61 ± 3.98	2.02 ± 1.3	15.57 ± 10.03
	Shi447	2.01 ± 0.74	Valid	3.02 ± 0.73	6.49 ± 1.64	2.54 ± 0.53	8.29 ± 1.81	17.59 ± 1.82	10.95 ± 0.56	25.75 ± 2.69			Shi447	2.01 ± 0.74	Valid	5.41 ± 1.28	6.17 ± 1.30	3.93 ± 1.37	3.45 ± 0.25	5.00 ± 1.52	5.98 ± 0.47	5.33 ± 0.98
	Suc103	0.47 ± 0.06	Valid	31.13 ± 0.14	13.44 ± 0.12	5.17 ± 0.14	28.62 ± 0.59	30.74 ± 0.19	20.48 ± 0.11	29.51 ± 0.15			Suc103	0.47 ± 0.06	Valid	6.10 ± 0.12	3.30 ± 0.17	6.73 ± 0.09	18.89 ± 0.05	2.71 ± 0.07	13.27 ± 0.12	2.16 ± 0.15
	Suc361	0.62 ± 0.04	Valid	33.66 ± 0.08	14.30 ± 0.13	5.66 ± 0.07	30.15 ± 0.59	32.30 ± 0.12	21.71 ± 0.12	31.36 ± 0.04			Suc361	0.62 ± 0.04	Valid	6.99 ± 0.10	6.22 ± 2.61	8.06 ± 0.03	21.10 ± 0.17	3.06 ± 0.06	15.78 ± 0.08	2.85 ± 0.02
	Suc451	0.38 ± 0.15	Valid	32.80 ± 0.19	13.64 ± 0.30	5.03 ± 0.05	28.92 ± 0.60	30.70 ± 0.10	20.55 ± 0.12	30.70 ± 0.28			Suc451	0.38 ± 0.15	Valid	6.56 ± 0.05	2.85 ± 0.16	7.32 ± 0.09	20.30 ± 0.15	2.51 ± 0.15	14.86 ± 0.10	1.64 ± 0.16
	Succ172	15.56 ± 0.52	Invalid	13.02 ± 0.25	13.68 ± 0.27	12.96 ± 0.19	15.29 ± 0.23	17.63 ± 0.39	16.03 ± 0.15	22.73 ± 0.12			Succ172	15.56 ± 0.52	Invalid	12.20 ± 0.04	12.51 ± 0.08	12.52 ± 0.20	13.53 ± 0.20	13.99 ± 0.29	14.67 ± 0.40	15.63 ± 0.67
	Succ247	0.77 ± 0.19	Valid	0.55 ± 0.04	0.90 ± 0.09	0.97 ± 0.18	2.41 ± 0.09	4.97 ± 0.16	3.48 ± 0.05	12.23 ± 0.12			Succ247	0.77 ± 0.19	Valid	0.25 ± 0.07	0.54 ± 0.11	0.57 ± 0.11	1.87 ± 0.14	2.20 ± 0.13	2.29 ± 0.05	2.73 ± 0.05
	Succ262	0.79 ± 0.56	Valid	0.46 ± 0.21	0.83 ± 0.20	0.92 ± 0.22	2.25 ± 0.16	4.43 ± 0.26	3.56 ± 0.25	11.87 ± 0.20			Succ262	0.79 ± 0.56	Valid	0.41 ± 0.11	0.62 ± 0.18	0.83 ± 0.20	2.11 ± 0.27	2.02 ± 0.10	2.04 ± 0.06	3.11 ± 0.36
	Thr117	1.28 ± 0.74	Valid	2.43 ± 0.11	1.95 ± 0.10	2.29 ± 0.11	2.60 ± 0.05	1.81 ± 0.83	2.81 ± 0.16	3.29 ± 0.09			Thr117	1.28 ± 0.74	Valid	1.76 ± 0.59	2.15 ± 0.08	2.48 ± 0.16	2.33 ± 0.16	2.40 ± 0.17	2.22 ± 0.11	2.56 ± 0.21
	Thr320	0.64 ± 0.37	Valid	1.36 ± 0.20	1.61 ± 0.13	1.29 ± 0.15	1.58 ± 0.19	1.48 ± 0.19	1.49 ± 0.12	1.68 ± 0.19			Thr320	0.64 ± 0.37	Valid	1.28 ± 0.13	1.25 ± 0.12	1.28 ± 0.21	1.22 ± 0.06	1.06 ± 0.29	1.35 ± 0.27	0.89 ± 0.31
	Val144	0.50 ± 0.34	Valid	5.25 ± 2.44	9.45 ± 0.30	8.90 ± 0.33	1.71 ± 0.08	1.36 ± 0.38	1.49 ± 0.31	1.77 ± 0.15			Val144	0.50 ± 0.34	Valid	0.79 ± 0.27	0.29 ± 0.12	5.42 ± 2.37	7.12 ± 2.17	2.58 ± 2.12	2.62 ± 2.35	0.28 ± 0.25
	Val218	0.47 ± 0.12	Valid	0.97 ± 0.10	0.65 ± 0.06	0.57 ± 0.04	1.11 ± 0.04	2.13 ± 0.18	1.61 ± 0.15	1.24 ± 0.18			Val218	0.47 ± 0.12	Valid	0.38 ± 0.07	0.78 ± 0.13	0.61 ± 0.07	0.68 ± 0.04	0.70 ± 0.07	0.64 ± 0.03	0.70 ± 0.09
	ValM218	1.80 ± 0.26	Valid	2.73 ± 0.27	2.20 ± 0.12	1.93 ± 0.09	2.88 ± 0.06	4.81 ± 0.44	3.83 ± 0.36	3.08 ± 0.43			ValM218	1.80 ± 0.26	Valid	1.70 ± 0.15	2.45 ± 0.27	2.05 ± 0.15	2.18 ± 0.09	2.20 ± 0.12	2.13 ± 0.07	2.12 ± 0.24

### Sheet: S3
	Supplementary Table S3: GC-MS characteristics of soluble metabolites detected in Brassica napus var. sheetal seedlings. MSTFA derivatisation was performed and ribitol (0.01% w/v) was used as an internal standard. The formula, retention time (RT), identifier ions and the class to which the metabolites belong is listed. Peak identification was based on matching the identifier ion (m/z) and probabil…
	Sr. no	Metabolite	Formula	RT	m/z	Class
	1	Lactic acid	C3H6O3	10.95	117, 191, 133	Organic acid
	2	Urea	CH4N2O	12.2	133, 220, 235, 86	Ureide
	3	Phosphoric acid	H3PO4	12.81	241, 102, 163,129, 211	Inorganic acid
	4	Valine	C5H11NO2	13.31	144, 218, 155, 100	Amino acid
	5	Hydroxybutanoic acid	C4H8O3	13.56	117, 233, 143	Organic acid
	6	Serine	C3H7NO3	13.9	116,132,103,133, 144	Amino acid
	7	Ethanolamine	C2H7NO	13.99	174, 100, 133	Amine
	8	Glycerol	C3H8O3	14.18	205, 117, 103, 133, 218	Polyol
	9	Threonine/Isoleucine	C4H9NO3 / C6H13NO2	14.42	158, 117, 130, 219,	Amino acid
	10	Succinic acid	C4H6O4	14.65	107, 256, 247	Organic acid
	11	Glyceric acid	C3H6O4	14.96	134, 189, 285	Organic acid
	12	Fumaric acid	C4H4O4	15.08	245, 143, 133	Organic acid
	13	Threonine	C4H9NO3	15.73	218, 117,101, 291	Amino acid
	14	Aspartic acid	C4H7NO4	16.14	160, 218, 116, 100, 130	Amino acid
	15	β-Alanine	C3H4NO2	16.18	174, 248, 160, 100	Amino acid
	16	Erythrose	C4H8O4	16.35	201, 117, 103, 133, 189	Sugar
	17	Malic acid	C4H6O5	17.02	233, 245, 133, 189	Organic acid
	18	Oxoproline	C5H7NO3	17.39	156, 230, 258	Amino acid derivative
	19	GABA	C4H9NO2	17.47	174, 304, 156	Amino acid
	20	Erythronic acid	C4H8O5	17.78	292, 205, 220, 103, 133	Sugar acid
	21	α-Hydroxyglutaric acid	C5H8O5	18.06	129, 247, 203, 157	Organic acid
	22	Glutamic acid	C5H9NO4	18.57	246, 128, 156, 230	Amino acid
	23	Phenylalanine	C9H11NO2	18.64	218, 192, 100, 91	Amino acid
	24	Internal Standard	C5H12O5	19.9	117, 217, 103, 205, 129	Polyol
	25	Unknown S1		20.03	89, 392, 302, 133, 276	Sugar
	26	Unknown S2		20.3	217, 89, 392, 302, 276	Sugar
	27	Shikimic acid	C7H10O5	20.74	204, 316, 217, 103, 255	Organic acid
	28	Citric acid	C6H8O7	20.93	273, 347, 375, 363	Organic acid
	29	2-Ketoglutaric acid	C5H6O5	21.31	173, 157, 129, 316, 245	Organic acid
	30	Fructose-1	C6H12O6	21.8	103, 217, 307, 133, 277	Sugar
	31	Fructose-2	C6H12O6	21.97	103, 217, 307, 133, 277	Sugar
	32	Glucose-1	C6H12O6	22.25	319, 205, 160, 217, 103	Sugar
	33	Mannose	C6H12O6	22.44	205, 189, 117, 273, 103	Sugar
	34	Glucose-2	C6H12O6	22.51	319, 205, 160, 103, 217	Sugar
	35	Unknown S7-1		22.8	204, 217, 129, 103, 117	Sugar
	36	Unknown S7-2		23.1	204, 217, 129, 103, 117	Sugar
	37	Unknown S7-3		24.12	204, 217, 129, 103, 117	Sugar
	38	Palmitic acid	C16H32O2	24.31	117, 313, 132, 145	Fatty acid
	39	Myoinositol	C6H12O6	26.27	217, 305, 191, 318, 204	Polyol
	40	Linoleic acid	C18H32O2	29.34	129, 117, 95	Fatty acid
	41	α-Linolenic acid/ Oleic acid	C18H30O2 / C18H34O2	29.76	314, 160, 117	Fatty acid
	42	Stearic acid	C18H36O2	30.39	117, 341,132, 145	Fatty acid
	43	Sinapinic acid	C11H12O5	30.74	338, 368, 353, 323, 279	Phenolic acid
	44	Monopalmitin	C19H38O4	39.76	371, 129, 203, 117	Monoacylglycerol
	45	13-Docosenoic acid	C22H42O2	39.97	129, 117, 395, 145	Fatty acid
	46	Sucrose	C12H22O11	41.66	361, 217, 103, 129, 169	Sugar
	47	Campesterol	C28H48O	49.51	129, 343, 382, 145, 121	Phytosterol
	48	β-Sitosterol	C29H50O	50.65	129, 357, 396, 145, 381	Phytosterol

### Sheet: S4
Supplementary Table S4: The Mass Isotopomer Distributions (MIDs) of all metabolite fragments generated in this study. Average values and standard error of mean (SEM) for all the isocorrected mass isotopomer distributions (MIDs) generated during analysis for PAR and UV-B is given in this supplementary table.
Average ± SEM (PAR Light)														Average ± SEM (UV-B)
Metabolite	Fragment ion	Carbon numbers	Peak index	Isotopologue	Mp0	Pl05	Pl1	Pl2	Pl4	Pl8	Pl16	Pl24		Metabolite	Fragment ion	Carbon numbers	Peak index	Isotopologue	Mp0	Sl05	Sl1	Sl2	Sl4	Sl8	Sl16	Sl24
Sucrose	361		0	m+0	0.97 ± 0.00	0.33 ± 0.00	0.58 ± 0.01	0.82 ± 0.00	0.26 ± 0.01	0.16 ± 0.00	0.39 ± 0.00	0.39 ± 0.00		Sucrose	361		0	m+0	0.97 ± 0.00	0.76 ± 0.00	0.80 ± 0.07	0.73 ± 0.00	0.49 ± 0.00	0.91 ± 0.00	0.56 ± 0.00	0.92 ± 0.00
			1	m+1	0.02 ± 0.00	0.11 ± 0.00	0.21 ± 0.00	0.09 ± 0.01	0.20 ± 0.01	0.23 ± 0.00	0.21 ± 0.00	0.10 ± 0.00					1	m+1	0.02 ± 0.00	0.12 ± 0.00	0.10 ± 0.04	0.15 ± 0.00	0.15 ± 0.00	0.03 ± 0.00	0.19 ± 0.00	0.03 ± 0.00
			2	m+2	0.00 ± 0.00	0.15 ± 0.00	0.09 ± 0.00	0.05 ± 0.00	0.22 ± 0.00	0.28 ± 0.01	0.20 ± 0.00	0.13 ± 0.00					2	m+2	0.00 ± 0.00	0.07 ± 0.00	0.05 ± 0.01	0.07 ± 0.00	0.13 ± 0.00	0.03 ± 0.00	0.11 ± 0.00	0.01 ± 0.00
			3	m+3	0.00 ± 0.00	0.18 ± 0.00	0.06 ± 0.00	0.02 ± 0.00	0.18 ± 0.01	0.20 ± 0.00	0.13 ± 0.00	0.15 ± 0.00					3	m+3	0.00 ± 0.00	0.03 ± 0.00	0.03 ± 0.01	0.04 ± 0.00	0.11 ± 0.00	0.01 ± 0.00	0.07 ± 0.00	0.01 ± 0.00
			4	m+4	0.00 ± 0.00	0.15 ± 0.00	0.04 ± 0.00	0.01 ± 0.00	0.09 ± 0.00	0.09 ± 0.00	0.05 ± 0.00	0.13 ± 0.00					4	m+4	0.00 ± 0.00	0.01 ± 0.00	0.02 ± 0.01	0.01 ± 0.00	0.08 ± 0.00	0.01 ± 0.00	0.04 ± 0.00	0.01 ± 0.00
			5	m+5	0.00 ± 0.00	0.08 ± 0.00	0.02 ± 0.00	0.00 ± 0.00	0.04 ± 0.00	0.03 ± 0.00	0.01 ± 0.00	0.08 ± 0.00					5	m+5	0.00 ± 0.00	0.00 ± 0.00	0.01 ± 0.00	0.00 ± 0.00	0.03 ± 0.00	0.00 ± 0.00	0.02 ± 0.00	0.00 ± 0.00
			6	m+6	0.00 ± 0.00	0.02 ± 0.00	0.01 ± 0.00	0.00 ± 0.00	0.01 ± 0.00	0.01 ± 0.00	0.00 ± 0.00	0.02 ± 0.00					6	m+6	0.00 ± 0.00	0.00 ± 0.00	0.00 ± 0.00	0.00 ± 0.00	0.01 ± 0.00	0.00 ± 0.00	0.01 ± 0.00	0.00 ± 0.00
Serine	234	1,2,3	0	m+0	0.99 ± 0.00	0.70 ± 0.01	0.80 ± 0.09	0.84 ± 0.01	0.68 ± 0.00	0.49 ± 0.01	0.54 ± 0.01	0.57 ± 0.00		Serine	234	1,2,3	0	m+0	0.99 ± 0.00	0.91 ± 0.00	0.92 ± 0.00	0.92 ± 0.00	0.82 ± 0.01	0.85 ± 0.01	0.85 ± 0.01	0.93 ± 0.02
			1	m+1	0.00 ± 0.00	0.19 ± 0.01	0.15 ± 0.06	0.13 ± 0.01	0.21 ± 0.00	0.32 ± 0.01	0.32 ± 0.01	0.26 ± 0.01					1	m+1	0.00 ± 0.00	0.07 ± 0.01	0.07 ± 0.00	0.06 ± 0.00	0.11 ± 0.01	0.10 ± 0.01	0.12 ± 0.01	0.05 ± 0.02
			2	m+2	0.00 ± 0.00	0.09 ± 0.00	0.05 ± 0.02	0.03 ± 0.00	0.10 ± 0.00	0.16 ± 0.01	0.12 ± 0.00	0.13 ± 0.00					2	m+2	0.00 ± 0.00	0.02 ± 0.00	0.01 ± 0.00	0.01 ± 0.00	0.06 ± 0.01	0.04 ± 0.01	0.02 ± 0.00	0.01 ± 0.00
			3	m+3	0.00 ± 0.00	0.02 ± 0.00	0.01 ± 0.01	0.00 ± 0.00	0.02 ± 0.00	0.03 ± 0.01	0.02 ± 0.00	0.03 ± 0.00					3	m+3	0.00 ± 0.00	0.00 ± 0.00	0.00 ± 0.00	0.00 ± 0.00	0.01 ± 0.00	0.01 ± 0.01	0.01 ± 0.00	0.01 ± 0.01
Shikimic acid	447	1,2,3,4,5,6,7	0	m+0	0.93 ± 0.03	0.93 ± 0.02	0.80 ± 0.03	0.94 ± 0.02	0.81 ± 0.05	0.53 ± 0.05	0.64 ± 0.05	0.48 ± 0.07		Shikimic acid	447	1,2,3,4,5,6,7	0	m+0	0.93 ± 0.03	0.87 ± 0.04	0.85 ± 0.03	0.92 ± 0.03	0.90 ± 0.03	0.84 ± 0.01	0.76 ± 0.02	0.88 ± 0.04
			1	m+1	0.03 ± 0.03	0.01 ± 0.01	0.03 ± 0.02	0.01 ± 0.01	0.03 ± 0.01	0.10 ± 0.02	0.15 ± 0.06	0.05 ± 0.03					1	m+1	0.03 ± 0.03	0.01 ± 0.01	0.01 ± 0.01	0.00 ± 0.00	0.04 ± 0.03	0.08 ± 0.03	0.13 ± 0.03	0.02 ± 0.02
			2	m+2	0.01 ± 0.01	0.04 ± 0.02	0.09 ± 0.03	0.03 ± 0.02	0.06 ± 0.03	0.12 ± 0.02	0.08 ± 0.01	0.11 ± 0.01					2	m+2	0.01 ± 0.01	0.03 ± 0.02	0.05 ± 0.03	0.01 ± 0.01	0.00 ± 0.00	0.05 ± 0.03	0.05 ± 0.00	0.02 ± 0.01
			3	m+3	0.02 ± 0.01	0.00 ± 0.00	0.08 ± 0.03	0.00 ± 0.00	0.06 ± 0.04	0.18 ± 0.01	0.06 ± 0.04	0.06 ± 0.06					3	m+3	0.02 ± 0.01	0.08 ± 0.03	0.04 ± 0.04	0.05 ± 0.03	0.05 ± 0.02	0.00 ± 0.00	0.04 ± 0.02	0.07 ± 0.02
			4	m+4	0.00 ± 0.00	0.00 ± 0.00	0.00 ± 0.00	0.00 ± 0.00	0.00 ± 0.00	0.03 ± 0.01	0.04 ± 0.02	0.17 ± 0.06					4	m+4	0.00 ± 0.00	0.00 ± 0.00	0.04 ± 0.04	0.01 ± 0.01	0.00 ± 0.00	0.02 ± 0.02	0.00 ± 0.00	0.00 ± 0.00
			5	m+5	0.00 ± 0.00	0.00 ± 0.00	0.00 ± 0.00	0.02 ± 0.01	0.01 ± 0.01	0.00 ± 0.00	0.01 ± 0.01	0.10 ± 0.01					5	m+5	0.00 ± 0.00	0.00 ± 0.00	0.01 ± 0.01	0.00 ± 0.00	0.00 ± 0.00	0.00 ± 0.00	0.01 ± 0.00	0.00 ± 0.00
			6	m+6	0.00 ± 0.00	0.01 ± 0.00	0.00 ± 0.00	0.00 ± 0.00	0.03 ± 0.01	0.03 ± 0.01	0.01 ± 0.01	0.02 ± 0.01					6	m+6	0.00 ± 0.00	0.01 ± 0.01	0.00 ± 0.00	0.00 ± 0.00	0.00 ± 0.00	0.01 ± 0.01	0.00 ± 0.00	0.02 ± 0.01
			7	m+7	0.00 ± 0.00	0.01 ± 0.01	0.00 ± 0.00	0.00 ± 0.00	0.00 ± 0.00	0.00 ± 0.00	0.00 ± 0.00	0.01 ± 0.01					7	m+7	0.00 ± 0.00	0.00 ± 0.00	0.00 ± 0.00	0.01 ± 0.00	0.01 ± 0.01	0.01 ± 0.01	0.00 ± 0.00	0.00 ± 0.00
Phenylalanine	204	1,2,3,4,5,6,7,8,9	0	m+0	0.95 ± 0.01	0.97 ± 0.00	0.98 ± 0.00	0.93 ± 0.02	0.93 ± 0.01	0.83 ± 0.02	0.85 ± 0.01	0.91 ± 0.00		Phenylalanine	204	1,2,3,4,5,6,7,8,9	0	m+0	0.95 ± 0.01	0.99 ± 0.00	0.98 ± 0.00	0.92 ± 0.03	0.89 ± 0.00	0.92 ± 0.02	0.91 ± 0.01	0.91 ± 0.01
			1	m+1	0.00 ± 0.00	0.01 ± 0.01	0.00 ± 0.00	0.02 ± 0.01	0.02 ± 0.01	0.07 ± 0.01	0.09 ± 0.02	0.02 ± 0.00					1	m+1	0.00 ± 0.00	0.00 ± 0.00	0.00 ± 0.00	0.02 ± 0.01	0.04 ± 0.01	0.01 ± 0.01	0.00 ± 0.00	0.03 ± 0.00
			2	m+2	0.05 ± 0.00	0.02 ± 0.00	0.02 ± 0.00	0.03 ± 0.00	0.04 ± 0.00	0.07 ± 0.01	0.03 ± 0.00	0.06 ± 0.00					2	m+2	0.05 ± 0.00	0.01 ± 0.00	0.01 ± 0.00	0.05 ± 0.01	0.08 ± 0.00	0.06 ± 0.01	0.08 ± 0.01	0.05 ± 0.01
			3	m+3	0.00 ± 0.00	0.00 ± 0.00	0.00 ± 0.00	0.00 ± 0.00	0.00 ± 0.00	0.02 ± 0.02	0.02 ± 0.00	0.00 ± 0.00					3	m+3	0.00 ± 0.00	0.00 ± 0.00	0.00 ± 0.00	0.00 ± 0.00	0.00 ± 0.00	0.00 ± 0.00	0.00 ± 0.00	0.00 ± 0.00
			4	m+4	0.00 ± 0.00	0.00 ± 0.00	0.00 ± 0.00	0.00 ± 0.00	0.00 ± 0.00	0.00 ± 0.00	0.00 ± 0.00	0.00 ± 0.00					4	m+4	0.00 ± 0.00	0.00 ± 0.00	0.00 ± 0.00	0.00 ± 0.00	0.00 ± 0.00	0.00 ± 0.00	0.00 ± 0.00	0.00 ± 0.00
			5	m+5	0.00 ± 0.00	0.00 ± 0.00	0.00 ± 0.00	0.00 ± 0.00	0.00 ± 0.00	0.00 ± 0.00	0.01 ± 0.00	0.00 ± 0.00					5	m+5	0.00 ± 0.00	0.00 ± 0.00	0.00 ± 0.00	0.00 ± 0.00	0.00 ± 0.00	0.00 ± 0.00	0.00 ± 0.00	0.00 ± 0.00
			6	m+6	0.00 ± 0.00	0.00 ± 0.00	0.00 ± 0.00	0.00 ± 0.00	0.01 ± 0.00	0.01 ± 0.00	0.00 ± 0.00	0.00 ± 0.00					6	m+6	0.00 ± 0.00	0.00 ± 0.00	0.01 ± 0.00	0.00 ± 0.00	0.00 ± 0.00	0.01 ± 0.01	0.00 ± 0.00	0.00 ± 0.00
			7	m+7	0.00 ± 0.00	0.00 ± 0.00	0.00 ± 0.00	0.00 ± 0.00	0.00 ± 0.00	0.00 ± 0.00	0.00 ± 0.00	0.00 ± 0.00					7	m+7	0.00 ± 0.00	0.00 ± 0.00	0.00 ± 0.00	0.00 ± 0.00	0.00 ± 0.00	0.00 ± 0.00	0.00 ± 0.00	0.00 ± 0.00
			8	m+8	0.00 ± 0.00	0.00 ± 0.00	0.00 ± 0.00	0.00 ± 0.00	0.00 ± 0.00	0.00 ± 0.00	0.00 ± 0.00	0.00 ± 0.00					8	m+8	0.00 ± 0.00	0.00 ± 0.00	0.00 ± 0.00	0.00 ± 0.00	0.00 ± 0.00	0.00 ± 0.00	0.00 ± 0.00	0.00 ± 0.00
			9	m+9	0.00 ± 0.00	0.00 ± 0.00	0.00 ± 0.00	0.01 ± 0.01	0.00 ± 0.00	0.00 ± 0.00	0.00 ± 0.00	0.00 ± 0.00					9	m+9	0.00 ± 0.00	0.00 ± 0.00	0.00 ± 0.00	0.02 ± 0.02	0.00 ± 0.00	0.00 ± 0.00	0.01 ± 0.01	0.00 ± 0.00
Leucine	232	2,3,4,5,6	0	m+0	0.97 ± 0.01	0.97 ± 0.01	0.97 ± 0.00	0.97 ± 0.00	0.96 ± 0.00	0.92 ± 0.01	0.94 ± 0.00	0.95 ± 0.00		Leucine	232	2,3,4,5,6	0	m+0	0.97 ± 0.01	0.97 ± 0.01	0.97 ± 0.00	0.97 ± 0.00	0.96 ± 0.01	0.96 ± 0.00	0.96 ± 0.00	0.96 ± 0.01
			1	m+1	0.02 ± 0.01	0.02 ± 0.01	0.03 ± 0.00	0.02 ± 0.00	0.03 ± 0.00	0.04 ± 0.01	0.04 ± 0.01	0.04 ± 0.00					1	m+1	0.02 ± 0.01	0.02 ± 0.01	0.03 ± 0.00	0.03 ± 0.00	0.03 ± 0.00	0.04 ± 0.01	0.04 ± 0.00	0.03 ± 0.01
			2	m+2	0.01 ± 0.00	0.00 ± 0.00	0.00 ± 0.00	0.01 ± 0.00	0.01 ± 0.00	0.01 ± 0.01	0.02 ± 0.00	0.01 ± 0.00					2	m+2	0.01 ± 0.00	0.00 ± 0.00	0.00 ± 0.00	0.00 ± 0.00	0.00 ± 0.00	0.00 ± 0.00	0.01 ± 0.00	0.01 ± 0.00
			3	m+3	0.00 ± 0.00	0.00 ± 0.00	0.00 ± 0.00	0.00 ± 0.00	0.00 ± 0.00	0.00 ± 0.00	0.00 ± 0.00	0.00 ± 0.00					3	m+3	0.00 ± 0.00	0.00 ± 0.00	0.00 ± 0.00	0.00 ± 0.00	0.00 ± 0.00	0.00 ± 0.00	0.00 ± 0.00	0.00 ± 0.00
			4	m+4	0.00 ± 0.00	0.00 ± 0.00	0.00 ± 0.00	0.00 ± 0.00	0.00 ± 0.00	0.02 ± 0.01	0.00 ± 0.00	0.00 ± 0.00					4	m+4	0.00 ± 0.00	0.00 ± 0.00	0.00 ± 0.00	0.00 ± 0.00	0.00 ± 0.00	0.00 ± 0.00	0.00 ± 0.00	0.00 ± 0.00
			5	m+5	0.00 ± 0.00	0.00 ± 0.00	0.00 ± 0.00	0.00 ± 0.00	0.00 ± 0.00	0.02 ± 0.01	0.00 ± 0.00	0.00 ± 0.00					5	m+5	0.00 ± 0.00	0.00 ± 0.00	0.00 ± 0.00	0.00 ± 0.00	0.00 ± 0.00	0.00 ± 0.00	0.00 ± 0.00	0.00 ± 0.00
Isoleucine	260	1,2,3,4,5,6	0	m+0	0.96 ± 0.01	0.93 ± 0.01	0.94 ± 0.01	0.95 ± 0.00	0.95 ± 0.01	0.87 ± 0.01	0.91 ± 0.01	0.93 ± 0.01		Isoleucine	260	1,2,3,4,5,6	0	m+0	0.96 ± 0.01	0.89 ± 0.05	0.94 ± 0.00	0.93 ± 0.02	0.93 ± 0.01	0.94 ± 0.01	0.94 ± 0.00	0.96 ± 0.01
			1	m+1	0.01 ± 0.00	0.02 ± 0.00	0.02 ± 0.00	0.01 ± 0.00	0.01 ± 0.01	0.04 ± 0.01	0.04 ± 0.01	0.02 ± 0.01					1	m+1	0.01 ± 0.00	0.03 ± 0.01	0.01 ± 0.00	0.02 ± 0.00	0.03 ± 0.00	0.02 ± 0.01	0.02 ± 0.00	0.01 ± 0.00
			2	m+2	0.03 ± 0.01	0.03 ± 0.01	0.03 ± 0.00	0.02 ± 0.00	0.02 ± 0.00	0.05 ± 0.01	0.03 ± 0.00	0.03 ± 0.01					2	m+2	0.03 ± 0.01	0.05 ± 0.03	0.02 ± 0.00	0.03 ± 0.01	0.02 ± 0.00	0.02 ± 0.00	0.03 ± 0.01	0.02 ± 0.01
			3	m+3	0.00 ± 0.00	0.00 ± 0.00	0.00 ± 0.00	0.00 ± 0.00	0.00 ± 0.00	0.00 ± 0.00	0.00 ± 0.00	0.00 ± 0.00					3	m+3	0.00 ± 0.00	0.00 ± 0.00	0.00 ± 0.00	0.00 ± 0.00	0.00 ± 0.00	0.00 ± 0.00	0.00 ± 0.00	0.00 ± 0.00
			4	m+4	0.01 ± 0.00	0.02 ± 0.00	0.01 ± 0.00	0.01 ± 0.00	0.01 ± 0.00	0.04 ± 0.00	0.02 ± 0.01	0.02 ± 0.00					4	m+4	0.01 ± 0.00	0.02 ± 0.01	0.02 ± 0.00	0.01 ± 0.01	0.01 ± 0.00	0.01 ± 0.00	0.02 ± 0.00	0.01 ± 0.00
			5	m+5	0.00 ± 0.00	0.00 ± 0.00	0.00 ± 0.00	0.00 ± 0.00	0.00 ± 0.00	0.00 ± 0.00	0.00 ± 0.00	0.00 ± 0.00					5	m+5	0.00 ± 0.00	0.00 ± 0.00	0.00 ± 0.00	0.00 ± 0.00	0.00 ± 0.00	0.00 ± 0.00	0.00 ± 0.00	0.00 ± 0.00
			6	m+6	0.00 ± 0.00	0.00 ± 0.00	0.00 ± 0.00	0.00 ± 0.00	0.00 ± 0.00	0.00 ± 0.00	0.00 ± 0.00	0.00 ± 0.00					6	m+6	0.00 ± 0.00	0.00 ± 0.00	0.00 ± 0.00	0.00 ± 0.00	0.00 ± 0.00	0.00 ± 0.00	0.00 ± 0.00	0.00 ± 0.00
Valine	144	2,3,4,5	0	m+0	0.99 ± 0.01	0.92 ± 0.03	0.86 ± 0.00	0.87 ± 0.01	0.96 ± 0.00	0.96 ± 0.01	0.96 ± 0.01	0.96 ± 0.00		Valine	144	2,3,4,5	0	m+0	0.99 ± 0.01	0.98 ± 0.01	0.99 ± 0.00	0.92 ± 0.03	0.90 ± 0.03	0.96 ± 0.03	0.96 ± 0.03	0.99 ± 0.01
			1	m+1	0.01 ± 0.00	0.01 ± 0.00	0.01 ± 0.00	0.01 ± 0.00	0.01 ± 0.00	0.03 ± 0.00	0.03 ± 0.00	0.02 ± 0.00					1	m+1	0.01 ± 0.00	0.00 ± 0.00	0.01 ± 0.00	0.00 ± 0.00	0.01 ± 0.00	0.00 ± 0.00	0.01 ± 0.00	0.00 ± 0.00
			2	m+2	0.01 ± 0.01	0.02 ± 0.00	0.02 ± 0.00	0.02 ± 0.00	0.03 ± 0.00	0.01 ± 0.01	0.01 ± 0.01	0.03 ± 0.00					2	m+2	0.01 ± 0.01	0.01 ± 0.00	0.00 ± 0.00	0.02 ± 0.00	0.02 ± 0.00	0.01 ± 0.00	0.01 ± 0.00	0.00 ± 0.00
			3	m+3	0.00 ± 0.00	0.06 ± 0.03	0.11 ± 0.00	0.11 ± 0.00	0.00 ± 0.00	0.00 ± 0.00	0.00 ± 0.00	0.00 ± 0.00					3	m+3	0.00 ± 0.00	0.00 ± 0.00	0.00 ± 0.00	0.06 ± 0.03	0.08 ± 0.03	0.03 ± 0.03	0.03 ± 0.03	0.00 ± 0.00
			4	m+4	0.00 ± 0.00	0.00 ± 0.00	0.00 ± 0.00	0.00 ± 0.00	0.00 ± 0.00	0.00 ± 0.00	0.00 ± 0.00	0.00 ± 0.00					4	m+4	0.00 ± 0.00	0.00 ± 0.00	0.00 ± 0.00	0.00 ± 0.00	0.00 ± 0.00	0.00 ± 0.00	0.00 ± 0.00	0.00 ± 0.00
Citric acid	375	2,3,4,5,6 (1,2,3,4,5) (1,2,3,4,6) (1,2,4,5,6)	0	m+0	0.96 ± 0.01	0.95 ± 0.01	0.96 ± 0.01	0.97 ± 0.01	0.95 ± 0.01	0.94 ± 0.01	0.93 ± 0.01	0.84 ± 0.01		Citric acid	375	2,3,4,5,6 (1,2,3,4,5) (1,2,3,4,6) (1,2,4,5,6)	0	m+0	0.96 ± 0.01	0.97 ± 0.01	0.96 ± 0.00	0.96 ± 0.01	0.94 ± 0.01	0.94 ± 0.01	0.87 ± 0.01	0.88 ± 0.01
			1	m+1	0.01 ± 0.00	0.02 ± 0.01	0.02 ± 0.01	0.01 ± 0.01	0.02 ± 0.01	0.02 ± 0.01	0.03 ± 0.01	0.06 ± 0.01					1	m+1	0.01 ± 0.00	0.00 ± 0.00	0.01 ± 0.00	0.01 ± 0.01	0.03 ± 0.01	0.03 ± 0.00	0.09 ± 0.01	0.08 ± 0.01
			2	m+2	0.02 ± 0.00	0.03 ± 0.01	0.02 ± 0.00	0.02 ± 0.00	0.03 ± 0.00	0.03 ± 0.01	0.03 ± 0.01	0.07 ± 0.00					2	m+2	0.02 ± 0.00	0.02 ± 0.00	0.02 ± 0.01	0.02 ± 0.00	0.03 ± 0.00	0.03 ± 0.00	0.03 ± 0.01	0.03 ± 0.00
			3	m+3	0.00 ± 0.00	0.00 ± 0.00	0.00 ± 0.00	0.00 ± 0.00	0.00 ± 0.00	0.01 ± 0.00	0.00 ± 0.00	0.02 ± 0.00					3	m+3	0.00 ± 0.00	0.00 ± 0.00	0.00 ± 0.00	0.00 ± 0.00	0.00 ± 0.00	0.00 ± 0.00	0.00 ± 0.00	0.01 ± 0.00
			4	m+4	0.00 ± 0.00	0.00 ± 0.00	0.00 ± 0.00	0.00 ± 0.00	0.00 ± 0.00	0.00 ± 0.00	0.00 ± 0.00	0.01 ± 0.00					4	m+4	0.00 ± 0.00	0.00 ± 0.00	0.00 ± 0.00	0.00 ± 0.00	0.00 ± 0.00	0.00 ± 0.00	0.00 ± 0.00	0.00 ± 0.00
			5	m+5	0.01 ± 0.00	0.00 ± 0.00	0.00 ± 0.00	0.00 ± 0.00	0.00 ± 0.00	0.00 ± 0.00	0.01 ± 0.00	0.01 ± 0.00					5	m+5	0.01 ± 0.00	0.00 ± 0.00	0.01 ± 0.00	0.00 ± 0.00	0.00 ± 0.00	0.00 ± 0.00	0.00 ± 0.00	0.00 ± 0.00
			6	m+6	0.00 ± 0.00	0.00 ± 0.00	0.00 ± 0.00	0.00 ± 0.00	0.00 ± 0.00	0.00 ± 0.00	0.00 ± 0.00	0.00 ± 0.00					6	m+6	0.00 ± 0.00	0.00 ± 0.00	0.00 ± 0.00	0.00 ± 0.00	0.00 ± 0.00	0.00 ± 0.00	0.00 ± 0.00	0.00 ± 0.00
Ketoglutaric acid	247	1,2,3,4,5	0	m+0	0.95 ± 0.00	0.94 ± 0.00	0.93 ± 0.01	0.93 ± 0.00	0.86 ± 0.00	0.82 ± 0.01	0.87 ± 0.00	0.73 ± 0.00		Ketoglutaric acid	247	1,2,3,4,5	0	m+0	0.95 ± 0.00	0.95 ± 0.00	0.95 ± 0.01	0.93 ± 0.00	0.90 ± 0.00	0.91 ± 0.00	0.92 ± 0.00	0.91 ± 0.01
			1	m+1	0.05 ± 0.00	0.06 ± 0.00	0.06 ± 0.00	0.06 ± 0.00	0.12 ± 0.00	0.13 ± 0.01	0.12 ± 0.00	0.19 ± 0.00					1	m+1	0.05 ± 0.00	0.05 ± 0.00	0.05 ± 0.01	0.06 ± 0.00	0.09 ± 0.00	0.09 ± 0.00	0.07 ± 0.00	0.07 ± 0.01
			2	m+2	0.00 ± 0.00	0.00 ± 0.00	0.00 ± 0.00	0.00 ± 0.00	0.00 ± 0.00	0.02 ± 0.00	0.00 ± 0.00	0.06 ± 0.00					2	m+2	0.00 ± 0.00	0.00 ± 0.00	0.00 ± 0.00	0.00 ± 0.00	0.00 ± 0.00	0.00 ± 0.00	0.00 ± 0.00	0.00 ± 0.00
			3	m+3	0.00 ± 0.00	0.00 ± 0.00	0.01 ± 0.00	0.01 ± 0.00	0.02 ± 0.00	0.02 ± 0.00	0.01 ± 0.00	0.02 ± 0.00					3	m+3	0.00 ± 0.00	0.00 ± 0.00	0.00 ± 0.00	0.01 ± 0.00	0.01 ± 0.00	0.00 ± 0.00	0.01 ± 0.00	0.01 ± 0.00
			4	m+4	0.00 ± 0.00	0.00 ± 0.00	0.00 ± 0.00	0.00 ± 0.00	0.00 ± 0.00	0.00 ± 0.00	0.00 ± 0.00	0.00 ± 0.00					4	m+4	0.00 ± 0.00	0.00 ± 0.00	0.00 ± 0.00	0.00 ± 0.00	0.00 ± 0.00	0.00 ± 0.00	0.00 ± 0.00	0.00 ± 0.00
Succinic acid	247	1,2,3,4	0	m+0	0.97 ± 0.01	0.99 ± 0.00	0.97 ± 0.00	0.97 ± 0.01	0.94 ± 0.00	0.86 ± 0.00	0.89 ± 0.00	0.69 ± 0.00		Succinic acid	247	1,2,3,4	0	m+0	0.97 ± 0.01	0.99 ± 0.00	0.98 ± 0.00	0.98 ± 0.00	0.94 ± 0.00	0.93 ± 0.00	0.92 ± 0.00	0.91 ± 0.00
			1	m+1	0.02 ± 0.01	0.01 ± 0.00	0.02 ± 0.00	0.02 ± 0.00	0.04 ± 0.00	0.09 ± 0.00	0.08 ± 0.00	0.18 ± 0.00					1	m+1	0.02 ± 0.01	0.01 ± 0.00	0.02 ± 0.00	0.01 ± 0.00	0.04 ± 0.00	0.05 ± 0.00	0.06 ± 0.00	0.07 ± 0.00
			2	m+2	0.00 ± 0.00	0.00 ± 0.00	0.01 ± 0.00	0.01 ± 0.00	0.02 ± 0.00	0.04 ± 0.00	0.02 ± 0.00	0.10 ± 0.00					2	m+2	0.00 ± 0.00	0.00 ± 0.00	0.00 ± 0.00	0.00 ± 0.00	0.01 ± 0.00	0.01 ± 0.00	0.01 ± 0.00	0.02 ± 0.00
			3	m+3	0.00 ± 0.00	0.00 ± 0.00	0.00 ± 0.00	0.00 ± 0.00	0.00 ± 0.00	0.01 ± 0.00	0.00 ± 0.00	0.03 ± 0.00					3	m+3	0.00 ± 0.00	0.00 ± 0.00	0.00 ± 0.00	0.00 ± 0.00	0.00 ± 0.00	0.00 ± 0.00	0.00 ± 0.00	0.00 ± 0.00
			4	m+4	0.00 ± 0.00	0.00 ± 0.00	0.00 ± 0.00	0.00 ± 0.00	0.00 ± 0.00	0.00 ± 0.00	0.00 ± 0.00	0.01 ± 0.00					4	m+4	0.00 ± 0.00	0.00 ± 0.00	0.00 ± 0.00	0.00 ± 0.00	0.00 ± 0.00	0.00 ± 0.00	0.00 ± 0.00	0.00 ± 0.00
Malic acid	350	1,2,3,4	0	m+0	0.96 ± 0.01	0.97 ± 0.00	0.96 ± 0.01	0.96 ± 0.01	0.95 ± 0.00	0.91 ± 0.01	0.90 ± 0.00	0.84 ± 0.00		Malic acid	350	1,2,3,4	0	m+0	0.96 ± 0.01	0.96 ± 0.00	0.96 ± 0.01	0.96 ± 0.01	0.96 ± 0.00	0.95 ± 0.00	0.92 ± 0.01	0.89 ± 0.00
			1	m+1	0.04 ± 0.01	0.03 ± 0.00	0.03 ± 0.01	0.02 ± 0.01	0.03 ± 0.00	0.05 ± 0.00	0.07 ± 0.00	0.09 ± 0.00					1	m+1	0.04 ± 0.01	0.04 ± 0.00	0.03 ± 0.01	0.03 ± 0.01	0.02 ± 0.01	0.04 ± 0.00	0.06 ± 0.00	0.07 ± 0.00
			2	m+2	0.00 ± 0.00	0.00 ± 0.00	0.01 ± 0.00	0.02 ± 0.00	0.01 ± 0.00	0.03 ± 0.00	0.02 ± 0.00	0.05 ± 0.01					2	m+2	0.00 ± 0.00	0.00 ± 0.00	0.01 ± 0.00	0.00 ± 0.00	0.01 ± 0.00	0.01 ± 0.00	0.02 ± 0.01	0.04 ± 0.00
			3	m+3	0.00 ± 0.00	0.00 ± 0.00	0.00 ± 0.00	0.00 ± 0.00	0.00 ± 0.00	0.01 ± 0.00	0.00 ± 0.00	0.02 ± 0.00					3	m+3	0.00 ± 0.00	0.00 ± 0.00	0.00 ± 0.00	0.00 ± 0.00	0.00 ± 0.00	0.00 ± 0.00	0.00 ± 0.00	0.00 ± 0.00
			4	m+4	0.00 ± 0.00	0.00 ± 0.00	0.00 ± 0.00	0.00 ± 0.00	0.00 ± 0.00	0.00 ± 0.00	0.00 ± 0.00	0.01 ± 0.00					4	m+4	0.00 ± 0.00	0.00 ± 0.00	0.00 ± 0.00	0.00 ± 0.00	0.00 ± 0.00	0.00 ± 0.00	0.00 ± 0.00	0.01 ± 0.00
Threonine	117	3,4	0	m+0	0.98 ± 0.01	0.97 ± 0.00	0.98 ± 0.00	0.97 ± 0.00	0.97 ± 0.00	0.97 ± 0.01	0.96 ± 0.00	0.96 ± 0.00		Threonine	117	3,4	0	m+0	0.98 ± 0.01	0.98 ± 0.01	0.97 ± 0.00	0.97 ± 0.00	0.97 ± 0.00	0.97 ± 0.00	0.97 ± 0.00	0.97 ± 0.00
			1	m+1	0.01 ± 0.00	0.01 ± 0.00	0.01 ± 0.00	0.01 ± 0.00	0.01 ± 0.00	0.02 ± 0.00	0.02 ± 0.00	0.02 ± 0.00					1	m+1	0.01 ± 0.00	0.01 ± 0.00	0.01 ± 0.00	0.01 ± 0.00	0.01 ± 0.00	0.01 ± 0.00	0.01 ± 0.00	0.01 ± 0.00
			2	m+2	0.01 ± 0.01	0.02 ± 0.00	0.02 ± 0.00	0.02 ± 0.00	0.02 ± 0.00	0.01 ± 0.01	0.02 ± 0.00	0.02 ± 0.00					2	m+2	0.01 ± 0.01	0.01 ± 0.00	0.02 ± 0.00	0.02 ± 0.00	0.02 ± 0.00	0.02 ± 0.00	0.02 ± 0.00	0.02 ± 0.00
β-Alanine	174	3	0	m+0	0.99 ± 0.00	0.99 ± 0.00	0.99 ± 0.00	0.98 ± 0.00	0.99 ± 0.00	0.99 ± 0.00	0.99 ± 0.00	0.99 ± 0.00		β-Alanine	174	3	0	m+0	0.99 ± 0.00	0.98 ± 0.00	0.98 ± 0.00	0.98 ± 0.01	0.93 ± 0.02	0.99 ± 0.01	0.98 ± 0.00	0.99 ± 0.00
			1	m+1	0.01 ± 0.00	0.01 ± 0.00	0.01 ± 0.00	0.02 ± 0.00	0.01 ± 0.00	0.01 ± 0.00	0.01 ± 0.00	0.01 ± 0.00					1	m+1	0.01 ± 0.00	0.02 ± 0.00	0.02 ± 0.00	0.02 ± 0.01	0.07 ± 0.02	0.01 ± 0.01	0.02 ± 0.00	0.01 ± 0.00
Glutamic acid	246	2,3,4,5 (1,2,3,4)	0	m+0	0.98 ± 0.00	0.97 ± 0.00	0.97 ± 0.00	0.95 ± 0.00	0.92 ± 0.00	0.88 ± 0.00	0.89 ± 0.00	0.79 ± 0.00		Glutamic acid	246	2,3,4,5 (1,2,3,4)	0	m+0	0.98 ± 0.00	0.97 ± 0.00	0.97 ± 0.01	0.98 ± 0.00	0.92 ± 0.00	0.93 ± 0.00	0.94 ± 0.00	0.93 ± 0.01
			1	m+1	0.02 ± 0.00	0.02 ± 0.00	0.03 ± 0.00	0.04 ± 0.00	0.05 ± 0.00	0.08 ± 0.00	0.08 ± 0.00	0.13 ± 0.00					1	m+1	0.02 ± 0.00	0.03 ± 0.00	0.02 ± 0.00	0.02 ± 0.00	0.05 ± 0.00	0.06 ± 0.00	0.04 ± 0.00	0.05 ± 0.01
			2	m+2	0.00 ± 0.00	0.01 ± 0.00	0.00 ± 0.00	0.01 ± 0.00	0.02 ± 0.00	0.03 ± 0.00	0.02 ± 0.00	0.06 ± 0.00					2	m+2	0.00 ± 0.00	0.00 ± 0.00	0.00 ± 0.00	0.01 ± 0.00	0.02 ± 0.00	0.01 ± 0.00	0.01 ± 0.00	0.01 ± 0.00
			3	m+3	0.00 ± 0.00	0.00 ± 0.00	0.00 ± 0.00	0.00 ± 0.00	0.00 ± 0.00	0.01 ± 0.00	0.00 ± 0.00	0.02 ± 0.00					3	m+3	0.00 ± 0.00	0.00 ± 0.00	0.00 ± 0.00	0.00 ± 0.00	0.00 ± 0.00	0.00 ± 0.00	0.00 ± 0.00	0.00 ± 0.00
			4	m+4	0.00 ± 0.00	0.00 ± 0.00	0.00 ± 0.00	0.00 ± 0.00	0.00 ± 0.00	0.00 ± 0.00	0.00 ± 0.00	0.00 ± 0.00					4	m+4	0.00 ± 0.00	0.00 ± 0.00	0.00 ± 0.00	0.00 ± 0.00	0.00 ± 0.00	0.00 ± 0.00	0.00 ± 0.00	0.00 ± 0.00
GABA	304	1,2,3,4	0	m+0	0.98 ± 0.01	0.99 ± 0.00	0.99 ± 0.00	0.99 ± 0.00	0.95 ± 0.00	0.94 ± 0.00	0.95 ± 0.01	0.88 ± 0.00		GABA	304	1,2,3,4	0	m+0	0.98 ± 0.01	0.99 ± 0.01	0.99 ± 0.00	0.98 ± 0.01	0.88 ± 0.05	0.96 ± 0.00	0.98 ± 0.01	0.95 ± 0.01
			1	m+1	0.01 ± 0.01	0.00 ± 0.00	0.01 ± 0.01	0.01 ± 0.00	0.03 ± 0.00	0.04 ± 0.01	0.05 ± 0.01	0.07 ± 0.00					1	m+1	0.01 ± 0.01	0.01 ± 0.01	0.01 ± 0.00	0.01 ± 0.01	0.11 ± 0.05	0.03 ± 0.00	0.02 ± 0.01	0.04 ± 0.00
			2	m+2	0.00 ± 0.00	0.00 ± 0.00	0.00 ± 0.00	0.00 ± 0.00	0.01 ± 0.00	0.02 ± 0.00	0.00 ± 0.00	0.04 ± 0.00					2	m+2	0.00 ± 0.00	0.00 ± 0.00	0.00 ± 0.00	0.00 ± 0.00	0.01 ± 0.00	0.01 ± 0.00	0.00 ± 0.00	0.01 ± 0.00
			3	m+3	0.00 ± 0.00	0.00 ± 0.00	0.00 ± 0.00	0.00 ± 0.00	0.00 ± 0.00	0.00 ± 0.00	0.00 ± 0.00	0.01 ± 0.00					3	m+3	0.00 ± 0.00	0.00 ± 0.00	0.00 ± 0.00	0.00 ± 0.00	0.01 ± 0.01	0.00 ± 0.00	0.00 ± 0.00	0.00 ± 0.00
			4	m+4	0.00 ± 0.00	0.00 ± 0.00	0.00 ± 0.00	0.00 ± 0.00	0.00 ± 0.00	0.00 ± 0.00	0.00 ± 0.00	0.00 ± 0.00					4	m+4	0.00 ± 0.00	0.00 ± 0.00	0.00 ± 0.00	0.00 ± 0.00	0.00 ± 0.00	0.00 ± 0.00	0.00 ± 0.00	0.00 ± 0.00
Oxoproline	156	2,3,4,5	0	m+0	0.97 ± 0.00	0.95 ± 0.01	0.96 ± 0.00	0.94 ± 0.00	0.92 ± 0.00	0.88 ± 0.01	0.90 ± 0.00	0.78 ± 0.00		Oxoproline	156	2,3,4,5	0	m+0	0.97 ± 0.00	0.96 ± 0.00	0.96 ± 0.00	0.96 ± 0.00	0.92 ± 0.00	0.93 ± 0.00	0.93 ± 0.00	0.93 ± 0.00
			1	m+1	0.03 ± 0.00	0.04 ± 0.00	0.03 ± 0.00	0.04 ± 0.00	0.05 ± 0.00	0.07 ± 0.01	0.08 ± 0.00	0.13 ± 0.00					1	m+1	0.03 ± 0.00	0.03 ± 0.00	0.03 ± 0.00	0.04 ± 0.00	0.06 ± 0.00	0.06 ± 0.00	0.06 ± 0.00	0.06 ± 0.00
			2	m+2	0.01 ± 0.00	0.01 ± 0.00	0.01 ± 0.00	0.01 ± 0.00	0.02 ± 0.00	0.03 ± 0.00	0.02 ± 0.00	0.07 ± 0.00					2	m+2	0.01 ± 0.00	0.01 ± 0.00	0.01 ± 0.00	0.01 ± 0.00	0.02 ± 0.00	0.02 ± 0.00	0.01 ± 0.00	0.01 ± 0.00
			3	m+3	0.00 ± 0.00	0.00 ± 0.00	0.00 ± 0.00	0.00 ± 0.00	0.00 ± 0.00	0.01 ± 0.00	0.00 ± 0.00	0.02 ± 0.00					3	m+3	0.00 ± 0.00	0.00 ± 0.00	0.00 ± 0.00	0.00 ± 0.00	0.00 ± 0.00	0.00 ± 0.00	0.00 ± 0.00	0.00 ± 0.00
			4	m+4	0.00 ± 0.00	0.00 ± 0.00	0.00 ± 0.00	0.00 ± 0.00	0.00 ± 0.00	0.00 ± 0.00	0.00 ± 0.00	0.00 ± 0.00					4	m+4	0.00 ± 0.00	0.00 ± 0.00	0.00 ± 0.00	0.00 ± 0.00	0.00 ± 0.00	0.00 ± 0.00	0.00 ± 0.00	0.00 ± 0.00
